# Correcting batch effects in large-scale multiomic studies using a reference-material-based ratio method

**DOI:** 10.1101/2022.10.19.507549

**Authors:** Ying Yu, Naixin Zhang, Yuanbang Mai, Qiaochu Chen, Zehui Cao, Qingwang Chen, Yaqing Liu, Luyao Ren, Wanwan Hou, Jingcheng Yang, Huixiao Hong, Joshua Xu, Weida Tong, Leming Shi, Yuanting Zheng

## Abstract

Batch effects are notorious technical variations that are common in multiomic data and may result in misleading outcomes. With the era of big data, tackling batch effects in multiomic integration is urgently needed. As part of the Quartet Project for quality control and data integration of multiomic profiling, we comprehensively assess the performances of seven batch-effect correction algorithms (BECAs) for mitigating the negative impact of batch effects in multiomic datasets, including transcriptomics, proteomics, and metabolomics. Performances are evaluated based on accuracy of identifying differentially expressed features, robustness of predictive models, and the ability of accurately clustering cross-batch samples into their biological sample groups. Ratio-based method is more effective and widely applicable than others, especially in cases when batch effects are highly confounded with biological factors of interests. We further provide practical guidelines for the implementation of ratio-based method using universal reference materials profiled with study samples. Our findings show the promise for eliminating batch effects and enhancing data integration in increasingly large-scale, cross-batch multiomic studies.
