## Supplementary Table 1 for "Correcting batch effects in large-scale multiomic studies using a reference-material-based ratio method"

### Sheet: SupTable1_metadata_2020821
Library	Sample_group	Batch	Batch_code	Lab	Platform	Data_type	Rep	Date	study or reference sample	Scenario
T_L4_D5_03	D5	T_L4_01	B01	L04	T	Metabolomics	3	20200115	study	Balanced
T_L4_F7_03	F7	T_L4_01	B01	L04	T	Metabolomics	3	20200115	study	Balanced
T_L4_M8_03	M8	T_L4_01	B01	L04	T	Metabolomics	3	20200115	study	Balanced
T_L4_D5_06	D5	T_L4_02	B02	L04	T	Metabolomics	3	20200218	study	Balanced
T_L4_F7_06	F7	T_L4_02	B02	L04	T	Metabolomics	3	20200218	study	Balanced
T_L4_M8_06	M8	T_L4_02	B02	L04	T	Metabolomics	3	20200218	study	Balanced
T_L4_D5_09	D5	T_L4_03	B03	L04	T	Metabolomics	3	20200313	study	Balanced
T_L4_F7_09	F7	T_L4_03	B03	L04	T	Metabolomics	3	20200313	study	Balanced
T_L4_M8_09	M8	T_L4_03	B03	L04	T	Metabolomics	3	20200313	study	Balanced
T_L4_D5_12	D5	T_L4_04	B04	L04	T	Metabolomics	3	20200420	study	Balanced
T_L4_F7_12	F7	T_L4_04	B04	L04	T	Metabolomics	3	20200420	study	Balanced
T_L4_M8_12	M8	T_L4_04	B04	L04	T	Metabolomics	3	20200420	study	Balanced
T_L4_D5_18	D5	T_L4_06	B05	L04	T	Metabolomics	3	20200617	study	Balanced
T_L4_F7_18	F7	T_L4_06	B05	L04	T	Metabolomics	3	20200617	study	Balanced
T_L4_M8_18	M8	T_L4_06	B05	L04	T	Metabolomics	3	20200617	study	Balanced
T_L4_D5_21	D5	T_L4_07	B06	L04	T	Metabolomics	3	20200720	study	Balanced
T_L4_F7_21	F7	T_L4_07	B06	L04	T	Metabolomics	3	20200720	study	Balanced
T_L4_M8_21	M8	T_L4_07	B06	L04	T	Metabolomics	3	20200720	study	Balanced
T_L4_D5_24	D5	T_L4_08	B07	L04	T	Metabolomics	3	20200820	study	Balanced
T_L4_F7_24	F7	T_L4_08	B07	L04	T	Metabolomics	3	20200820	study	Balanced
T_L4_M8_24	M8	T_L4_08	B07	L04	T	Metabolomics	3	20200820	study	Balanced
T_L4_D5_27	D5	T_L4_09	B08	L04	T	Metabolomics	3	20200920	study	Balanced
T_L4_F7_27	F7	T_L4_09	B08	L04	T	Metabolomics	3	20200920	study	Balanced
T_L4_M8_27	M8	T_L4_09	B08	L04	T	Metabolomics	3	20200920	study	Balanced
T_L4_D5_30	D5	T_L4_10	B09	L04	T	Metabolomics	3	20201020	study	Balanced
T_L4_F7_30	F7	T_L4_10	B09	L04	T	Metabolomics	3	20201020	study	Balanced
T_L4_M8_30	M8	T_L4_10	B09	L04	T	Metabolomics	3	20201020	study	Balanced
T_L4_D5_33	D5	T_L4_11	B10	L04	T	Metabolomics	3	20201120	study	Balanced
T_L4_F7_33	F7	T_L4_11	B10	L04	T	Metabolomics	3	20201120	study	Balanced
T_L4_M8_33	M8	T_L4_11	B10	L04	T	Metabolomics	3	20201120	study	Balanced
U_L1_D5_03	D5	U_L1_01	B11	L01	U	Metabolomics	3	20200601	study	Balanced
U_L1_F7_03	F7	U_L1_01	B11	L01	U	Metabolomics	3	20200601	study	Balanced
U_L1_M8_03	M8	U_L1_01	B11	L01	U	Metabolomics	3	20200601	study	Balanced
U_L2_D5_03	D5	U_L2_01	B12	L02	U	Metabolomics	3	20200509	study	Balanced
U_L2_F7_03	F7	U_L2_01	B12	L02	U	Metabolomics	3	20200509	study	Balanced
U_L2_M8_03	M8	U_L2_01	B12	L02	U	Metabolomics	3	20200509	study	Balanced
U_L3_D5_03	D5	U_L3_01	B13	L03	U	Metabolomics	3	20200710	study	Balanced
U_L3_F7_03	F7	U_L3_01	B13	L03	U	Metabolomics	3	20200710	study	Balanced
U_L3_M8_03	M8	U_L3_01	B13	L03	U	Metabolomics	3	20200710	study	Balanced
U_L3_D5_06	D5	U_L3_02	B14	L03	U	Metabolomics	3	20200710	study	Balanced
U_L3_F7_06	F7	U_L3_02	B14	L03	U	Metabolomics	3	20200710	study	Balanced
U_L3_M8_06	M8	U_L3_02	B14	L03	U	Metabolomics	3	20200710	study	Balanced
U_L5_D5_03	D5	U_L5_01	B15	L05	U	Metabolomics	3	20200601	study	Balanced
U_L5_F7_03	F7	U_L5_01	B15	L05	U	Metabolomics	3	20200601	study	Balanced
U_L5_M8_03	M8	U_L5_01	B15	L05	U	Metabolomics	3	20200601	study	Balanced
T_L4_D6_01	D6	T_L4_01	B01	L04	T	Metabolomics	1	20200115	reference	Balanced
T_L4_D6_02	D6	T_L4_01	B01	L04	T	Metabolomics	2	20200115	reference	Balanced
T_L4_D6_03	D6	T_L4_01	B01	L04	T	Metabolomics	3	20200115	reference	Balanced
T_L4_D6_04	D6	T_L4_02	B02	L04	T	Metabolomics	1	20200218	reference	Balanced
T_L4_D6_05	D6	T_L4_02	B02	L04	T	Metabolomics	2	20200218	reference	Balanced
T_L4_D6_06	D6	T_L4_02	B02	L04	T	Metabolomics	3	20200218	reference	Balanced
T_L4_D6_07	D6	T_L4_03	B03	L04	T	Metabolomics	1	20200313	reference	Balanced
T_L4_D6_08	D6	T_L4_03	B03	L04	T	Metabolomics	2	20200313	reference	Balanced
T_L4_D6_09	D6	T_L4_03	B03	L04	T	Metabolomics	3	20200313	reference	Balanced
T_L4_D6_10	D6	T_L4_04	B04	L04	T	Metabolomics	1	20200420	reference	Balanced
T_L4_D6_11	D6	T_L4_04	B04	L04	T	Metabolomics	2	20200420	reference	Balanced
T_L4_D6_12	D6	T_L4_04	B04	L04	T	Metabolomics	3	20200420	reference	Balanced
T_L4_D6_16	D6	T_L4_06	B05	L04	T	Metabolomics	1	20200617	reference	Balanced
T_L4_D6_17	D6	T_L4_06	B05	L04	T	Metabolomics	2	20200617	reference	Balanced
T_L4_D6_18	D6	T_L4_06	B05	L04	T	Metabolomics	3	20200617	reference	Balanced
T_L4_D6_19	D6	T_L4_07	B06	L04	T	Metabolomics	1	20200720	reference	Balanced
T_L4_D6_20	D6	T_L4_07	B06	L04	T	Metabolomics	2	20200720	reference	Balanced
T_L4_D6_21	D6	T_L4_07	B06	L04	T	Metabolomics	3	20200720	reference	Balanced
T_L4_D6_22	D6	T_L4_08	B07	L04	T	Metabolomics	1	20200820	reference	Balanced
T_L4_D6_23	D6	T_L4_08	B07	L04	T	Metabolomics	2	20200820	reference	Balanced
T_L4_D6_24	D6	T_L4_08	B07	L04	T	Metabolomics	3	20200820	reference	Balanced
T_L4_D6_25	D6	T_L4_09	B08	L04	T	Metabolomics	1	20200920	reference	Balanced
T_L4_D6_26	D6	T_L4_09	B08	L04	T	Metabolomics	2	20200920	reference	Balanced
T_L4_D6_27	D6	T_L4_09	B08	L04	T	Metabolomics	3	20200920	reference	Balanced
T_L4_D6_28	D6	T_L4_10	B09	L04	T	Metabolomics	1	20201020	reference	Balanced
T_L4_D6_29	D6	T_L4_10	B09	L04	T	Metabolomics	2	20201020	reference	Balanced
T_L4_D6_30	D6	T_L4_10	B09	L04	T	Metabolomics	3	20201020	reference	Balanced
T_L4_D6_31	D6	T_L4_11	B10	L04	T	Metabolomics	1	20201120	reference	Balanced
T_L4_D6_32	D6	T_L4_11	B10	L04	T	Metabolomics	2	20201120	reference	Balanced
T_L4_D6_33	D6	T_L4_11	B10	L04	T	Metabolomics	3	20201120	reference	Balanced
U_L1_D6_01	D6	U_L1_01	B11	L01	U	Metabolomics	1	20200601	reference	Balanced
U_L1_D6_02	D6	U_L1_01	B11	L01	U	Metabolomics	2	20200601	reference	Balanced
U_L1_D6_03	D6	U_L1_01	B11	L01	U	Metabolomics	3	20200601	reference	Balanced
U_L2_D6_01	D6	U_L2_01	B12	L02	U	Metabolomics	1	20200509	reference	Balanced
U_L2_D6_02	D6	U_L2_01	B12	L02	U	Metabolomics	2	20200509	reference	Balanced
U_L2_D6_03	D6	U_L2_01	B12	L02	U	Metabolomics	3	20200509	reference	Balanced
U_L3_D6_01	D6	U_L3_01	B13	L03	U	Metabolomics	1	20200710	reference	Balanced
U_L3_D6_02	D6	U_L3_01	B13	L03	U	Metabolomics	2	20200710	reference	Balanced
U_L3_D6_03	D6	U_L3_01	B13	L03	U	Metabolomics	3	20200710	reference	Balanced
U_L3_D6_04	D6	U_L3_02	B14	L03	U	Metabolomics	1	20200710	reference	Balanced
U_L3_D6_05	D6	U_L3_02	B14	L03	U	Metabolomics	2	20200710	reference	Balanced
U_L3_D6_06	D6	U_L3_02	B14	L03	U	Metabolomics	3	20200710	reference	Balanced
U_L5_D6_01	D6	U_L5_01	B15	L05	U	Metabolomics	1	20200601	reference	Balanced
U_L5_D6_02	D6	U_L5_01	B15	L05	U	Metabolomics	2	20200601	reference	Balanced
U_L5_D6_03	D6	U_L5_01	B15	L05	U	Metabolomics	3	20200601	reference	Balanced
T_L4_D5_10	D5	T_L4_04	B04	L04	T	Metabolomics	1	20200420	study	Confounded
T_L4_D5_11	D5	T_L4_04	B04	L04	T	Metabolomics	2	20200420	study	Confounded
T_L4_D5_12	D5	T_L4_04	B04	L04	T	Metabolomics	3	20200420	study	Confounded
T_L4_D5_22	D5	T_L4_08	B07	L04	T	Metabolomics	1	20200820	study	Confounded
T_L4_D5_23	D5	T_L4_08	B07	L04	T	Metabolomics	2	20200820	study	Confounded
T_L4_D5_24	D5	T_L4_08	B07	L04	T	Metabolomics	3	20200820	study	Confounded
T_L4_D5_28	D5	T_L4_10	B09	L04	T	Metabolomics	1	20201020	study	Confounded
T_L4_D5_29	D5	T_L4_10	B09	L04	T	Metabolomics	2	20201020	study	Confounded
T_L4_D5_30	D5	T_L4_10	B09	L04	T	Metabolomics	3	20201020	study	Confounded
T_L4_D5_31	D5	T_L4_11	B10	L04	T	Metabolomics	1	20201120	study	Confounded
T_L4_D5_32	D5	T_L4_11	B10	L04	T	Metabolomics	2	20201120	study	Confounded
T_L4_D5_33	D5	T_L4_11	B10	L04	T	Metabolomics	3	20201120	study	Confounded
U_L5_D5_01	D5	U_L5_01	B15	L05	U	Metabolomics	1	20200601	study	Confounded
U_L5_D5_02	D5	U_L5_01	B15	L05	U	Metabolomics	2	20200601	study	Confounded
U_L5_D5_03	D5	U_L5_01	B15	L05	U	Metabolomics	3	20200601	study	Confounded
T_L4_F7_04	F7	T_L4_02	B02	L04	T	Metabolomics	1	20200218	study	Confounded
T_L4_F7_05	F7	T_L4_02	B02	L04	T	Metabolomics	2	20200218	study	Confounded
T_L4_F7_06	F7	T_L4_02	B02	L04	T	Metabolomics	3	20200218	study	Confounded
T_L4_F7_16	F7	T_L4_06	B05	L04	T	Metabolomics	1	20200617	study	Confounded
T_L4_F7_17	F7	T_L4_06	B05	L04	T	Metabolomics	2	20200617	study	Confounded
T_L4_F7_18	F7	T_L4_06	B05	L04	T	Metabolomics	3	20200617	study	Confounded
T_L4_F7_19	F7	T_L4_07	B06	L04	T	Metabolomics	1	20200720	study	Confounded
T_L4_F7_20	F7	T_L4_07	B06	L04	T	Metabolomics	2	20200720	study	Confounded
T_L4_F7_21	F7	T_L4_07	B06	L04	T	Metabolomics	3	20200720	study	Confounded
T_L4_F7_25	F7	T_L4_09	B08	L04	T	Metabolomics	1	20200920	study	Confounded
T_L4_F7_26	F7	T_L4_09	B08	L04	T	Metabolomics	2	20200920	study	Confounded
T_L4_F7_27	F7	T_L4_09	B08	L04	T	Metabolomics	3	20200920	study	Confounded
U_L3_F7_04	F7	U_L3_02	B14	L03	U	Metabolomics	1	20200710	study	Confounded
U_L3_F7_05	F7	U_L3_02	B14	L03	U	Metabolomics	2	20200710	study	Confounded
U_L3_F7_06	F7	U_L3_02	B14	L03	U	Metabolomics	3	20200710	study	Confounded
T_L4_M8_01	M8	T_L4_01	B01	L04	T	Metabolomics	1	20200115	study	Confounded
T_L4_M8_02	M8	T_L4_01	B01	L04	T	Metabolomics	2	20200115	study	Confounded
T_L4_M8_03	M8	T_L4_01	B01	L04	T	Metabolomics	3	20200115	study	Confounded
T_L4_M8_07	M8	T_L4_03	B03	L04	T	Metabolomics	1	20200313	study	Confounded
T_L4_M8_08	M8	T_L4_03	B03	L04	T	Metabolomics	2	20200313	study	Confounded
T_L4_M8_09	M8	T_L4_03	B03	L04	T	Metabolomics	3	20200313	study	Confounded
U_L1_M8_01	M8	U_L1_01	B11	L01	U	Metabolomics	1	20200601	study	Confounded
U_L1_M8_02	M8	U_L1_01	B11	L01	U	Metabolomics	2	20200601	study	Confounded
U_L1_M8_03	M8	U_L1_01	B11	L01	U	Metabolomics	3	20200601	study	Confounded
U_L2_M8_01	M8	U_L2_01	B12	L02	U	Metabolomics	1	20200509	study	Confounded
U_L2_M8_02	M8	U_L2_01	B12	L02	U	Metabolomics	2	20200509	study	Confounded
U_L2_M8_03	M8	U_L2_01	B12	L02	U	Metabolomics	3	20200509	study	Confounded
U_L3_M8_01	M8	U_L3_01	B13	L03	U	Metabolomics	1	20200710	study	Confounded
U_L3_M8_02	M8	U_L3_01	B13	L03	U	Metabolomics	2	20200710	study	Confounded
U_L3_M8_03	M8	U_L3_01	B13	L03	U	Metabolomics	3	20200710	study	Confounded
T_L4_D6_01	D6	T_L4_01	B01	L04	T	Metabolomics	1	20200115	reference	Confounded
T_L4_D6_02	D6	T_L4_01	B01	L04	T	Metabolomics	2	20200115	reference	Confounded
T_L4_D6_03	D6	T_L4_01	B01	L04	T	Metabolomics	3	20200115	reference	Confounded
T_L4_D6_04	D6	T_L4_02	B02	L04	T	Metabolomics	1	20200218	reference	Confounded
T_L4_D6_05	D6	T_L4_02	B02	L04	T	Metabolomics	2	20200218	reference	Confounded
T_L4_D6_06	D6	T_L4_02	B02	L04	T	Metabolomics	3	20200218	reference	Confounded
T_L4_D6_07	D6	T_L4_03	B03	L04	T	Metabolomics	1	20200313	reference	Confounded
T_L4_D6_08	D6	T_L4_03	B03	L04	T	Metabolomics	2	20200313	reference	Confounded
T_L4_D6_09	D6	T_L4_03	B03	L04	T	Metabolomics	3	20200313	reference	Confounded
T_L4_D6_10	D6	T_L4_04	B04	L04	T	Metabolomics	1	20200420	reference	Confounded
T_L4_D6_11	D6	T_L4_04	B04	L04	T	Metabolomics	2	20200420	reference	Confounded
T_L4_D6_12	D6	T_L4_04	B04	L04	T	Metabolomics	3	20200420	reference	Confounded
T_L4_D6_16	D6	T_L4_06	B05	L04	T	Metabolomics	1	20200617	reference	Confounded
T_L4_D6_17	D6	T_L4_06	B05	L04	T	Metabolomics	2	20200617	reference	Confounded
T_L4_D6_18	D6	T_L4_06	B05	L04	T	Metabolomics	3	20200617	reference	Confounded
T_L4_D6_19	D6	T_L4_07	B06	L04	T	Metabolomics	1	20200720	reference	Confounded
T_L4_D6_20	D6	T_L4_07	B06	L04	T	Metabolomics	2	20200720	reference	Confounded
T_L4_D6_21	D6	T_L4_07	B06	L04	T	Metabolomics	3	20200720	reference	Confounded
T_L4_D6_22	D6	T_L4_08	B07	L04	T	Metabolomics	1	20200820	reference	Confounded
T_L4_D6_23	D6	T_L4_08	B07	L04	T	Metabolomics	2	20200820	reference	Confounded
T_L4_D6_24	D6	T_L4_08	B07	L04	T	Metabolomics	3	20200820	reference	Confounded
T_L4_D6_25	D6	T_L4_09	B08	L04	T	Metabolomics	1	20200920	reference	Confounded
T_L4_D6_26	D6	T_L4_09	B08	L04	T	Metabolomics	2	20200920	reference	Confounded
T_L4_D6_27	D6	T_L4_09	B08	L04	T	Metabolomics	3	20200920	reference	Confounded
T_L4_D6_28	D6	T_L4_10	B09	L04	T	Metabolomics	1	20201020	reference	Confounded
T_L4_D6_29	D6	T_L4_10	B09	L04	T	Metabolomics	2	20201020	reference	Confounded
T_L4_D6_30	D6	T_L4_10	B09	L04	T	Metabolomics	3	20201020	reference	Confounded
T_L4_D6_31	D6	T_L4_11	B10	L04	T	Metabolomics	1	20201120	reference	Confounded
T_L4_D6_32	D6	T_L4_11	B10	L04	T	Metabolomics	2	20201120	reference	Confounded
T_L4_D6_33	D6	T_L4_11	B10	L04	T	Metabolomics	3	20201120	reference	Confounded
U_L1_D6_01	D6	U_L1_01	B11	L01	U	Metabolomics	1	20200601	reference	Confounded
U_L1_D6_02	D6	U_L1_01	B11	L01	U	Metabolomics	2	20200601	reference	Confounded
U_L1_D6_03	D6	U_L1_01	B11	L01	U	Metabolomics	3	20200601	reference	Confounded
U_L2_D6_01	D6	U_L2_01	B12	L02	U	Metabolomics	1	20200509	reference	Confounded
U_L2_D6_02	D6	U_L2_01	B12	L02	U	Metabolomics	2	20200509	reference	Confounded
U_L2_D6_03	D6	U_L2_01	B12	L02	U	Metabolomics	3	20200509	reference	Confounded
U_L3_D6_01	D6	U_L3_01	B13	L03	U	Metabolomics	1	20200710	reference	Confounded
U_L3_D6_02	D6	U_L3_01	B13	L03	U	Metabolomics	2	20200710	reference	Confounded
U_L3_D6_03	D6	U_L3_01	B13	L03	U	Metabolomics	3	20200710	reference	Confounded
U_L3_D6_04	D6	U_L3_02	B14	L03	U	Metabolomics	1	20200710	reference	Confounded
U_L3_D6_05	D6	U_L3_02	B14	L03	U	Metabolomics	2	20200710	reference	Confounded
U_L3_D6_06	D6	U_L3_02	B14	L03	U	Metabolomics	3	20200710	reference	Confounded
U_L5_D6_01	D6	U_L5_01	B15	L05	U	Metabolomics	1	20200601	reference	Confounded
U_L5_D6_02	D6	U_L5_01	B15	L05	U	Metabolomics	2	20200601	reference	Confounded
U_L5_D6_03	D6	U_L5_01	B15	L05	U	Metabolomics	3	20200601	reference	Confounded
B1_DDA_FDU_QE-HFX_B4_M8_1	M8	FDU_QE-HFX_4	B05	L05	TFQ	Proteomics	1	20200704	study	Balanced
B1_DDA_TMO_Exploris480_B1_M8_1	M8	TMO_Exploris480_1	B13	L14	TFQ	Proteomics	1	20191008	study	Balanced
B1_DDA_APT_QE-HFX_B1_M8_1	M8	APT_QE-HFX_1	B02	L02	TFQ	Proteomics	1	20190702	study	Balanced
B1_DDA_NPS_QE_B1_M8_1	M8	NPS_QE_1	B11	L09	TFQ	Proteomics	1	20190701	study	Balanced
B1_DDA_ZJU_QE-HFX_B1_M8_1	M8	ZJU_QE-HFX_1	B15	L15	TFQ	Proteomics	1	20190621	study	Balanced
B1_DDA_IRC_Fusion_B1_M8_1	M8	IRC_Fusion_1	B06	L06	TFF	Proteomics	1	20190116	study	Balanced
B1_DDA_JNU_Lumos_B2_M8_1	M8	JNU_Lumos_2	B08	L07	TFF	Proteomics	1	20190110	study	Balanced
B1_DDA_ABS_QTOF6600_B1_M8_1	M8	ABS_QTOF6600_1	B01	L01	ABS	Proteomics	1	20180319	study	Balanced
B1_DDA_JNU_Lumos_B1_M8_1	M8	JNU_Lumos_1	B07	L07	TFF	Proteomics	1	20180918	study	Balanced
B1_DDA_FDU_QE-HFX_B1_M8_1	M8	FDU_QE-HFX_1	B04	L05	TFQ	Proteomics	1	20180903	study	Balanced
B1_DDA_FDU_Lumos_B1_M8_1	M8	FDU_Lumos_1	B03	L05	TFF	Proteomics	1	20180902	study	Balanced
B1_DDA_NPB_QE-Plus_B1_M8_1	M8	NPB_QE-Plus_1	B10	L08	TFQ	Proteomics	1	20180408	study	Balanced
B1_DDA_NPB_QE-HF_B1_M8_1	M8	NPB_QE-HF_1	B09	L08	TFQ	Proteomics	1	20180408	study	Balanced
B1_DDA_TMO_QE-HFX_B1_M8_1	M8	TMO_QE-HFX_1	B14	L14	TFQ	Proteomics	1	20180327	study	Balanced
B1_DDA_THU_Lumos_B1_M8_1	M8	THU_Lumos_1	B12	L13	TFF	Proteomics	1	20180307	study	Balanced
B1_DDA_FDU_QE-HFX_B4_F7_1	F7	FDU_QE-HFX_4	B05	L05	TFQ	Proteomics	1	20200704	study	Balanced
B1_DDA_TMO_Exploris480_B1_F7_1	F7	TMO_Exploris480_1	B13	L14	TFQ	Proteomics	1	20191008	study	Balanced
B1_DDA_APT_QE-HFX_B1_F7_1	F7	APT_QE-HFX_1	B02	L02	TFQ	Proteomics	1	20190702	study	Balanced
B1_DDA_NPS_QE_B1_F7_1	F7	NPS_QE_1	B11	L09	TFQ	Proteomics	1	20190701	study	Balanced
B1_DDA_ZJU_QE-HFX_B1_F7_1	F7	ZJU_QE-HFX_1	B15	L15	TFQ	Proteomics	1	20190621	study	Balanced
B1_DDA_IRC_Fusion_B1_F7_1	F7	IRC_Fusion_1	B06	L06	TFF	Proteomics	1	20190116	study	Balanced
B1_DDA_JNU_Lumos_B2_F7_1	F7	JNU_Lumos_2	B08	L07	TFF	Proteomics	1	20190110	study	Balanced
B1_DDA_ABS_QTOF6600_B1_F7_1	F7	ABS_QTOF6600_1	B01	L01	ABS	Proteomics	1	20180319	study	Balanced
B1_DDA_JNU_Lumos_B1_F7_1	F7	JNU_Lumos_1	B07	L07	TFF	Proteomics	1	20180918	study	Balanced
B1_DDA_FDU_QE-HFX_B1_F7_1	F7	FDU_QE-HFX_1	B04	L05	TFQ	Proteomics	1	20180903	study	Balanced
B1_DDA_FDU_Lumos_B1_F7_1	F7	FDU_Lumos_1	B03	L05	TFF	Proteomics	1	20180902	study	Balanced
B1_DDA_NPB_QE-Plus_B1_F7_1	F7	NPB_QE-Plus_1	B10	L08	TFQ	Proteomics	1	20180408	study	Balanced
B1_DDA_NPB_QE-HF_B1_F7_1	F7	NPB_QE-HF_1	B09	L08	TFQ	Proteomics	1	20180408	study	Balanced
B1_DDA_TMO_QE-HFX_B1_F7_1	F7	TMO_QE-HFX_1	B14	L14	TFQ	Proteomics	1	20180327	study	Balanced
B1_DDA_THU_Lumos_B1_F7_1	F7	THU_Lumos_1	B12	L13	TFF	Proteomics	1	20180307	study	Balanced
B1_DDA_FDU_QE-HFX_B4_D5_1	D5	FDU_QE-HFX_4	B05	L05	TFQ	Proteomics	1	20200704	study	Balanced
B1_DDA_TMO_Exploris480_B1_D5_1	D5	TMO_Exploris480_1	B13	L14	TFQ	Proteomics	1	20191008	study	Balanced
B1_DDA_APT_QE-HFX_B1_D5_1	D5	APT_QE-HFX_1	B02	L02	TFQ	Proteomics	1	20190702	study	Balanced
B1_DDA_NPS_QE_B1_D5_1	D5	NPS_QE_1	B11	L09	TFQ	Proteomics	1	20190701	study	Balanced
B1_DDA_ZJU_QE-HFX_B1_D5_1	D5	ZJU_QE-HFX_1	B15	L15	TFQ	Proteomics	1	20190621	study	Balanced
B1_DDA_IRC_Fusion_B1_D5_1	D5	IRC_Fusion_1	B06	L06	TFF	Proteomics	1	20190116	study	Balanced
B1_DDA_JNU_Lumos_B2_D5_1	D5	JNU_Lumos_2	B08	L07	TFF	Proteomics	1	20190110	study	Balanced
B1_DDA_ABS_QTOF6600_B1_D5_1	D5	ABS_QTOF6600_1	B01	L01	ABS	Proteomics	1	20180319	study	Balanced
B1_DDA_JNU_Lumos_B1_D5_1	D5	JNU_Lumos_1	B07	L07	TFF	Proteomics	1	20180918	study	Balanced
B1_DDA_FDU_QE-HFX_B1_D5_1	D5	FDU_QE-HFX_1	B04	L05	TFQ	Proteomics	1	20180903	study	Balanced
B1_DDA_FDU_Lumos_B1_D5_1	D5	FDU_Lumos_1	B03	L05	TFF	Proteomics	1	20180902	study	Balanced
B1_DDA_NPB_QE-Plus_B1_D5_1	D5	NPB_QE-Plus_1	B10	L08	TFQ	Proteomics	1	20180408	study	Balanced
B1_DDA_NPB_QE-HF_B1_D5_1	D5	NPB_QE-HF_1	B09	L08	TFQ	Proteomics	1	20180408	study	Balanced
B1_DDA_TMO_QE-HFX_B1_D5_1	D5	TMO_QE-HFX_1	B14	L14	TFQ	Proteomics	1	20180327	study	Balanced
B1_DDA_THU_Lumos_B1_D5_1	D5	THU_Lumos_1	B12	L13	TFF	Proteomics	1	20180307	study	Balanced
B1_DDA_FDU_QE-HFX_B4_D6_3	D6	FDU_QE-HFX_4	B05	L05	TFQ	Proteomics	3	20200704	reference	Balanced
B1_DDA_FDU_QE-HFX_B4_D6_2	D6	FDU_QE-HFX_4	B05	L05	TFQ	Proteomics	2	20200704	reference	Balanced
B1_DDA_FDU_QE-HFX_B4_D6_1	D6	FDU_QE-HFX_4	B05	L05	TFQ	Proteomics	1	20200704	reference	Balanced
B1_DDA_TMO_Exploris480_B1_D6_3	D6	TMO_Exploris480_1	B13	L14	TFQ	Proteomics	3	20191008	reference	Balanced
B1_DDA_TMO_Exploris480_B1_D6_2	D6	TMO_Exploris480_1	B13	L14	TFQ	Proteomics	2	20191008	reference	Balanced
B1_DDA_TMO_Exploris480_B1_D6_1	D6	TMO_Exploris480_1	B13	L14	TFQ	Proteomics	1	20191008	reference	Balanced
B1_DDA_APT_QE-HFX_B1_D6_3	D6	APT_QE-HFX_1	B02	L02	TFQ	Proteomics	3	20190702	reference	Balanced
B1_DDA_APT_QE-HFX_B1_D6_2	D6	APT_QE-HFX_1	B02	L02	TFQ	Proteomics	2	20190702	reference	Balanced
B1_DDA_APT_QE-HFX_B1_D6_1	D6	APT_QE-HFX_1	B02	L02	TFQ	Proteomics	1	20190702	reference	Balanced
B1_DDA_NPS_QE_B1_D6_3	D6	NPS_QE_1	B11	L09	TFQ	Proteomics	3	20190701	reference	Balanced
B1_DDA_NPS_QE_B1_D6_2	D6	NPS_QE_1	B11	L09	TFQ	Proteomics	2	20190701	reference	Balanced
B1_DDA_NPS_QE_B1_D6_1	D6	NPS_QE_1	B11	L09	TFQ	Proteomics	1	20190701	reference	Balanced
B1_DDA_ZJU_QE-HFX_B1_D6_3	D6	ZJU_QE-HFX_1	B15	L15	TFQ	Proteomics	3	20190621	reference	Balanced
B1_DDA_ZJU_QE-HFX_B1_D6_2	D6	ZJU_QE-HFX_1	B15	L15	TFQ	Proteomics	2	20190621	reference	Balanced
B1_DDA_ZJU_QE-HFX_B1_D6_1	D6	ZJU_QE-HFX_1	B15	L15	TFQ	Proteomics	1	20190621	reference	Balanced
B1_DDA_IRC_Fusion_B1_D6_3	D6	IRC_Fusion_1	B06	L06	TFF	Proteomics	3	20190116	reference	Balanced
B1_DDA_IRC_Fusion_B1_D6_2	D6	IRC_Fusion_1	B06	L06	TFF	Proteomics	2	20190116	reference	Balanced
B1_DDA_IRC_Fusion_B1_D6_1	D6	IRC_Fusion_1	B06	L06	TFF	Proteomics	1	20190116	reference	Balanced
B1_DDA_JNU_Lumos_B2_D6_3	D6	JNU_Lumos_2	B08	L07	TFF	Proteomics	3	20190110	reference	Balanced
B1_DDA_JNU_Lumos_B2_D6_2	D6	JNU_Lumos_2	B08	L07	TFF	Proteomics	2	20190110	reference	Balanced
B1_DDA_JNU_Lumos_B2_D6_1	D6	JNU_Lumos_2	B08	L07	TFF	Proteomics	1	20190110	reference	Balanced
B1_DDA_ABS_QTOF6600_B1_D6_3	D6	ABS_QTOF6600_1	B01	L01	ABS	Proteomics	3	20180319	reference	Balanced
B1_DDA_ABS_QTOF6600_B1_D6_2	D6	ABS_QTOF6600_1	B01	L01	ABS	Proteomics	2	20180319	reference	Balanced
B1_DDA_ABS_QTOF6600_B1_D6_1	D6	ABS_QTOF6600_1	B01	L01	ABS	Proteomics	1	20180319	reference	Balanced
B1_DDA_JNU_Lumos_B1_D6_3	D6	JNU_Lumos_1	B07	L07	TFF	Proteomics	3	20180918	reference	Balanced
B1_DDA_JNU_Lumos_B1_D6_2	D6	JNU_Lumos_1	B07	L07	TFF	Proteomics	2	20180918	reference	Balanced
B1_DDA_JNU_Lumos_B1_D6_1	D6	JNU_Lumos_1	B07	L07	TFF	Proteomics	1	20180918	reference	Balanced
B1_DDA_FDU_QE-HFX_B1_D6_3	D6	FDU_QE-HFX_1	B04	L05	TFQ	Proteomics	3	20180903	reference	Balanced
B1_DDA_FDU_QE-HFX_B1_D6_2	D6	FDU_QE-HFX_1	B04	L05	TFQ	Proteomics	2	20180903	reference	Balanced
B1_DDA_FDU_Lumos_B1_D6_3	D6	FDU_Lumos_1	B03	L05	TFF	Proteomics	3	20180902	reference	Balanced
B1_DDA_FDU_QE-HFX_B1_D6_1	D6	FDU_QE-HFX_1	B04	L05	TFQ	Proteomics	1	20180903	reference	Balanced
B1_DDA_FDU_Lumos_B1_D6_2	D6	FDU_Lumos_1	B03	L05	TFF	Proteomics	2	20180902	reference	Balanced
B1_DDA_FDU_Lumos_B1_D6_1	D6	FDU_Lumos_1	B03	L05	TFF	Proteomics	1	20180902	reference	Balanced
B1_DDA_NPB_QE-Plus_B1_D6_3	D6	NPB_QE-Plus_1	B10	L08	TFQ	Proteomics	3	20180408	reference	Balanced
B1_DDA_NPB_QE-Plus_B1_D6_2	D6	NPB_QE-Plus_1	B10	L08	TFQ	Proteomics	2	20180408	reference	Balanced
B1_DDA_NPB_QE-Plus_B1_D6_1	D6	NPB_QE-Plus_1	B10	L08	TFQ	Proteomics	1	20180408	reference	Balanced
B1_DDA_NPB_QE-HF_B1_D6_3	D6	NPB_QE-HF_1	B09	L08	TFQ	Proteomics	3	20180408	reference	Balanced
B1_DDA_NPB_QE-HF_B1_D6_2	D6	NPB_QE-HF_1	B09	L08	TFQ	Proteomics	2	20180408	reference	Balanced
B1_DDA_NPB_QE-HF_B1_D6_1	D6	NPB_QE-HF_1	B09	L08	TFQ	Proteomics	1	20180408	reference	Balanced
B1_DDA_TMO_QE-HFX_B1_D6_3	D6	TMO_QE-HFX_1	B14	L14	TFQ	Proteomics	3	20180327	reference	Balanced
B1_DDA_TMO_QE-HFX_B1_D6_2	D6	TMO_QE-HFX_1	B14	L14	TFQ	Proteomics	2	20180327	reference	Balanced
B1_DDA_TMO_QE-HFX_B1_D6_1	D6	TMO_QE-HFX_1	B14	L14	TFQ	Proteomics	1	20180327	reference	Balanced
B1_DDA_THU_Lumos_B1_D6_3	D6	THU_Lumos_1	B12	L13	TFF	Proteomics	3	20180307	reference	Balanced
B1_DDA_THU_Lumos_B1_D6_2	D6	THU_Lumos_1	B12	L13	TFF	Proteomics	2	20180307	reference	Balanced
B1_DDA_THU_Lumos_B1_D6_1	D6	THU_Lumos_1	B12	L13	TFF	Proteomics	1	20180307	reference	Balanced
B1_DDA_ZJU_QE-HFX_B1_D5_3	D5	ZJU_QE-HFX_1	B15	L15	TFQ	Proteomics	3	20190621	study	Confounded
B1_DDA_ZJU_QE-HFX_B1_D5_2	D5	ZJU_QE-HFX_1	B15	L15	TFQ	Proteomics	2	20190621	study	Confounded
B1_DDA_ZJU_QE-HFX_B1_D5_1	D5	ZJU_QE-HFX_1	B15	L15	TFQ	Proteomics	1	20190621	study	Confounded
B1_DDA_IRC_Fusion_B1_D5_3	D5	IRC_Fusion_1	B06	L06	TFF	Proteomics	3	20190116	study	Confounded
B1_DDA_IRC_Fusion_B1_D5_2	D5	IRC_Fusion_1	B06	L06	TFF	Proteomics	2	20190116	study	Confounded
B1_DDA_IRC_Fusion_B1_D5_1	D5	IRC_Fusion_1	B06	L06	TFF	Proteomics	1	20190116	study	Confounded
B1_DDA_ABS_QTOF6600_B1_D5_3	D5	ABS_QTOF6600_1	B01	L01	ABS	Proteomics	3	20180319	study	Confounded
B1_DDA_ABS_QTOF6600_B1_D5_2	D5	ABS_QTOF6600_1	B01	L01	ABS	Proteomics	2	20180319	study	Confounded
B1_DDA_ABS_QTOF6600_B1_D5_1	D5	ABS_QTOF6600_1	B01	L01	ABS	Proteomics	1	20180319	study	Confounded
B1_DDA_NPB_QE-HF_B1_D5_3	D5	NPB_QE-HF_1	B09	L08	TFQ	Proteomics	3	20180408	study	Confounded
B1_DDA_NPB_QE-HF_B1_D5_2	D5	NPB_QE-HF_1	B09	L08	TFQ	Proteomics	2	20180408	study	Confounded
B1_DDA_NPB_QE-HF_B1_D5_1	D5	NPB_QE-HF_1	B09	L08	TFQ	Proteomics	1	20180408	study	Confounded
B1_DDA_THU_Lumos_B1_D5_3	D5	THU_Lumos_1	B12	L13	TFF	Proteomics	3	20180307	study	Confounded
B1_DDA_THU_Lumos_B1_D5_2	D5	THU_Lumos_1	B12	L13	TFF	Proteomics	2	20180307	study	Confounded
B1_DDA_THU_Lumos_B1_D5_1	D5	THU_Lumos_1	B12	L13	TFF	Proteomics	1	20180307	study	Confounded
B1_DDA_FDU_QE-HFX_B4_F7_3	F7	FDU_QE-HFX_4	B05	L05	TFQ	Proteomics	3	20200704	study	Confounded
B1_DDA_FDU_QE-HFX_B4_F7_2	F7	FDU_QE-HFX_4	B05	L05	TFQ	Proteomics	2	20200704	study	Confounded
B1_DDA_FDU_QE-HFX_B4_F7_1	F7	FDU_QE-HFX_4	B05	L05	TFQ	Proteomics	1	20200704	study	Confounded
B1_DDA_TMO_Exploris480_B1_F7_3	F7	TMO_Exploris480_1	B13	L14	TFQ	Proteomics	3	20191008	study	Confounded
B1_DDA_TMO_Exploris480_B1_F7_2	F7	TMO_Exploris480_1	B13	L14	TFQ	Proteomics	2	20191008	study	Confounded
B1_DDA_TMO_Exploris480_B1_F7_1	F7	TMO_Exploris480_1	B13	L14	TFQ	Proteomics	1	20191008	study	Confounded
B1_DDA_NPS_QE_B1_F7_3	F7	NPS_QE_1	B11	L09	TFQ	Proteomics	3	20190701	study	Confounded
B1_DDA_NPS_QE_B1_F7_2	F7	NPS_QE_1	B11	L09	TFQ	Proteomics	2	20190701	study	Confounded
B1_DDA_NPS_QE_B1_F7_1	F7	NPS_QE_1	B11	L09	TFQ	Proteomics	1	20190701	study	Confounded
B1_DDA_NPB_QE-Plus_B1_F7_3	F7	NPB_QE-Plus_1	B10	L08	TFQ	Proteomics	3	20180408	study	Confounded
B1_DDA_NPB_QE-Plus_B1_F7_2	F7	NPB_QE-Plus_1	B10	L08	TFQ	Proteomics	2	20180408	study	Confounded
B1_DDA_NPB_QE-Plus_B1_F7_1	F7	NPB_QE-Plus_1	B10	L08	TFQ	Proteomics	1	20180408	study	Confounded
B1_DDA_TMO_QE-HFX_B1_F7_3	F7	TMO_QE-HFX_1	B14	L14	TFQ	Proteomics	3	20180327	study	Confounded
B1_DDA_TMO_QE-HFX_B1_F7_2	F7	TMO_QE-HFX_1	B14	L14	TFQ	Proteomics	2	20180327	study	Confounded
B1_DDA_TMO_QE-HFX_B1_F7_1	F7	TMO_QE-HFX_1	B14	L14	TFQ	Proteomics	1	20180327	study	Confounded
B1_DDA_APT_QE-HFX_B1_M8_3	M8	APT_QE-HFX_1	B02	L02	TFQ	Proteomics	3	20190702	study	Confounded
B1_DDA_APT_QE-HFX_B1_M8_2	M8	APT_QE-HFX_1	B02	L02	TFQ	Proteomics	2	20190702	study	Confounded
B1_DDA_APT_QE-HFX_B1_M8_1	M8	APT_QE-HFX_1	B02	L02	TFQ	Proteomics	1	20190702	study	Confounded
B1_DDA_JNU_Lumos_B2_M8_3	M8	JNU_Lumos_2	B08	L07	TFF	Proteomics	3	20190110	study	Confounded
B1_DDA_JNU_Lumos_B2_M8_2	M8	JNU_Lumos_2	B08	L07	TFF	Proteomics	2	20190110	study	Confounded
B1_DDA_JNU_Lumos_B2_M8_1	M8	JNU_Lumos_2	B08	L07	TFF	Proteomics	1	20190110	study	Confounded
B1_DDA_JNU_Lumos_B1_M8_3	M8	JNU_Lumos_1	B07	L07	TFF	Proteomics	3	20180918	study	Confounded
B1_DDA_JNU_Lumos_B1_M8_2	M8	JNU_Lumos_1	B07	L07	TFF	Proteomics	2	20180918	study	Confounded
B1_DDA_JNU_Lumos_B1_M8_1	M8	JNU_Lumos_1	B07	L07	TFF	Proteomics	1	20180918	study	Confounded
B1_DDA_FDU_QE-HFX_B1_M8_3	M8	FDU_QE-HFX_1	B04	L05	TFQ	Proteomics	3	20180903	study	Confounded
B1_DDA_FDU_QE-HFX_B1_M8_2	M8	FDU_QE-HFX_1	B04	L05	TFQ	Proteomics	2	20180903	study	Confounded
B1_DDA_FDU_Lumos_B1_M8_3	M8	FDU_Lumos_1	B03	L05	TFF	Proteomics	3	20180902	study	Confounded
B1_DDA_FDU_QE-HFX_B1_M8_1	M8	FDU_QE-HFX_1	B04	L05	TFQ	Proteomics	1	20180903	study	Confounded
B1_DDA_FDU_Lumos_B1_M8_2	M8	FDU_Lumos_1	B03	L05	TFF	Proteomics	2	20180902	study	Confounded
B1_DDA_FDU_Lumos_B1_M8_1	M8	FDU_Lumos_1	B03	L05	TFF	Proteomics	1	20180902	study	Confounded
B1_DDA_FDU_QE-HFX_B4_D6_3	D6	FDU_QE-HFX_4	B05	L05	TFQ	Proteomics	3	20200704	reference	Confounded
B1_DDA_FDU_QE-HFX_B4_D6_2	D6	FDU_QE-HFX_4	B05	L05	TFQ	Proteomics	2	20200704	reference	Confounded
B1_DDA_FDU_QE-HFX_B4_D6_1	D6	FDU_QE-HFX_4	B05	L05	TFQ	Proteomics	1	20200704	reference	Confounded
B1_DDA_TMO_Exploris480_B1_D6_3	D6	TMO_Exploris480_1	B13	L14	TFQ	Proteomics	3	20191008	reference	Confounded
B1_DDA_TMO_Exploris480_B1_D6_2	D6	TMO_Exploris480_1	B13	L14	TFQ	Proteomics	2	20191008	reference	Confounded
B1_DDA_TMO_Exploris480_B1_D6_1	D6	TMO_Exploris480_1	B13	L14	TFQ	Proteomics	1	20191008	reference	Confounded
B1_DDA_APT_QE-HFX_B1_D6_3	D6	APT_QE-HFX_1	B02	L02	TFQ	Proteomics	3	20190702	reference	Confounded
B1_DDA_APT_QE-HFX_B1_D6_2	D6	APT_QE-HFX_1	B02	L02	TFQ	Proteomics	2	20190702	reference	Confounded
B1_DDA_APT_QE-HFX_B1_D6_1	D6	APT_QE-HFX_1	B02	L02	TFQ	Proteomics	1	20190702	reference	Confounded
B1_DDA_NPS_QE_B1_D6_3	D6	NPS_QE_1	B11	L09	TFQ	Proteomics	3	20190701	reference	Confounded
B1_DDA_NPS_QE_B1_D6_2	D6	NPS_QE_1	B11	L09	TFQ	Proteomics	2	20190701	reference	Confounded
B1_DDA_NPS_QE_B1_D6_1	D6	NPS_QE_1	B11	L09	TFQ	Proteomics	1	20190701	reference	Confounded
B1_DDA_ZJU_QE-HFX_B1_D6_3	D6	ZJU_QE-HFX_1	B15	L15	TFQ	Proteomics	3	20190621	reference	Confounded
B1_DDA_ZJU_QE-HFX_B1_D6_2	D6	ZJU_QE-HFX_1	B15	L15	TFQ	Proteomics	2	20190621	reference	Confounded
B1_DDA_ZJU_QE-HFX_B1_D6_1	D6	ZJU_QE-HFX_1	B15	L15	TFQ	Proteomics	1	20190621	reference	Confounded
B1_DDA_IRC_Fusion_B1_D6_3	D6	IRC_Fusion_1	B06	L06	TFF	Proteomics	3	20190116	reference	Confounded
B1_DDA_IRC_Fusion_B1_D6_2	D6	IRC_Fusion_1	B06	L06	TFF	Proteomics	2	20190116	reference	Confounded
B1_DDA_IRC_Fusion_B1_D6_1	D6	IRC_Fusion_1	B06	L06	TFF	Proteomics	1	20190116	reference	Confounded
B1_DDA_JNU_Lumos_B2_D6_3	D6	JNU_Lumos_2	B08	L07	TFF	Proteomics	3	20190110	reference	Confounded
B1_DDA_JNU_Lumos_B2_D6_2	D6	JNU_Lumos_2	B08	L07	TFF	Proteomics	2	20190110	reference	Confounded
B1_DDA_JNU_Lumos_B2_D6_1	D6	JNU_Lumos_2	B08	L07	TFF	Proteomics	1	20190110	reference	Confounded
B1_DDA_ABS_QTOF6600_B1_D6_3	D6	ABS_QTOF6600_1	B01	L01	ABS	Proteomics	3	20180319	reference	Confounded
B1_DDA_ABS_QTOF6600_B1_D6_2	D6	ABS_QTOF6600_1	B01	L01	ABS	Proteomics	2	20180319	reference	Confounded
B1_DDA_ABS_QTOF6600_B1_D6_1	D6	ABS_QTOF6600_1	B01	L01	ABS	Proteomics	1	20180319	reference	Confounded
B1_DDA_JNU_Lumos_B1_D6_3	D6	JNU_Lumos_1	B07	L07	TFF	Proteomics	3	20180918	reference	Confounded
B1_DDA_JNU_Lumos_B1_D6_2	D6	JNU_Lumos_1	B07	L07	TFF	Proteomics	2	20180918	reference	Confounded
B1_DDA_JNU_Lumos_B1_D6_1	D6	JNU_Lumos_1	B07	L07	TFF	Proteomics	1	20180918	reference	Confounded
B1_DDA_FDU_QE-HFX_B1_D6_3	D6	FDU_QE-HFX_1	B04	L05	TFQ	Proteomics	3	20180903	reference	Confounded
B1_DDA_FDU_QE-HFX_B1_D6_2	D6	FDU_QE-HFX_1	B04	L05	TFQ	Proteomics	2	20180903	reference	Confounded
B1_DDA_FDU_Lumos_B1_D6_3	D6	FDU_Lumos_1	B03	L05	TFF	Proteomics	3	20180902	reference	Confounded
B1_DDA_FDU_QE-HFX_B1_D6_1	D6	FDU_QE-HFX_1	B04	L05	TFQ	Proteomics	1	20180903	reference	Confounded
B1_DDA_FDU_Lumos_B1_D6_2	D6	FDU_Lumos_1	B03	L05	TFF	Proteomics	2	20180902	reference	Confounded
B1_DDA_FDU_Lumos_B1_D6_1	D6	FDU_Lumos_1	B03	L05	TFF	Proteomics	1	20180902	reference	Confounded
B1_DDA_NPB_QE-Plus_B1_D6_3	D6	NPB_QE-Plus_1	B10	L08	TFQ	Proteomics	3	20180408	reference	Confounded
B1_DDA_NPB_QE-Plus_B1_D6_2	D6	NPB_QE-Plus_1	B10	L08	TFQ	Proteomics	2	20180408	reference	Confounded
B1_DDA_NPB_QE-Plus_B1_D6_1	D6	NPB_QE-Plus_1	B10	L08	TFQ	Proteomics	1	20180408	reference	Confounded
B1_DDA_NPB_QE-HF_B1_D6_3	D6	NPB_QE-HF_1	B09	L08	TFQ	Proteomics	3	20180408	reference	Confounded
B1_DDA_NPB_QE-HF_B1_D6_2	D6	NPB_QE-HF_1	B09	L08	TFQ	Proteomics	2	20180408	reference	Confounded
B1_DDA_NPB_QE-HF_B1_D6_1	D6	NPB_QE-HF_1	B09	L08	TFQ	Proteomics	1	20180408	reference	Confounded
B1_DDA_TMO_QE-HFX_B1_D6_3	D6	TMO_QE-HFX_1	B14	L14	TFQ	Proteomics	3	20180327	reference	Confounded
B1_DDA_TMO_QE-HFX_B1_D6_2	D6	TMO_QE-HFX_1	B14	L14	TFQ	Proteomics	2	20180327	reference	Confounded
B1_DDA_TMO_QE-HFX_B1_D6_1	D6	TMO_QE-HFX_1	B14	L14	TFQ	Proteomics	1	20180327	reference	Confounded
B1_DDA_THU_Lumos_B1_D6_3	D6	THU_Lumos_1	B12	L13	TFF	Proteomics	3	20180307	reference	Confounded
B1_DDA_THU_Lumos_B1_D6_2	D6	THU_Lumos_1	B12	L13	TFF	Proteomics	2	20180307	reference	Confounded
B1_DDA_THU_Lumos_B1_D6_1	D6	THU_Lumos_1	B12	L13	TFF	Proteomics	1	20180307	reference	Confounded
P_BGI_L3_B1_D5_1	D5	P_BGI_L3_B1	B01	L03	BGI	Transcriptomics	1	20200618	study	Balanced
P_BGI_L3_B1_F7_1	F7	P_BGI_L3_B1	B01	L03	BGI	Transcriptomics	1	20200618	study	Balanced
P_BGI_L3_B1_M8_1	M8	P_BGI_L3_B1	B01	L03	BGI	Transcriptomics	1	20200618	study	Balanced
P_BGI_L6_B1_D5_1	D5	P_BGI_L6_B1	B02	L06	BGI	Transcriptomics	1	20200612	study	Balanced
P_BGI_L6_B1_F7_1	F7	P_BGI_L6_B1	B02	L06	BGI	Transcriptomics	1	20200612	study	Balanced
P_BGI_L6_B1_M8_1	M8	P_BGI_L6_B1	B02	L06	BGI	Transcriptomics	1	20200612	study	Balanced
R_BGI_L3_B1_D5_1	D5	R_BGI_L3_B1	B08	L03	BGI	Transcriptomics	1	20200618	study	Balanced
R_BGI_L3_B1_F7_1	F7	R_BGI_L3_B1	B08	L03	BGI	Transcriptomics	1	20200618	study	Balanced
R_BGI_L3_B1_M8_1	M8	R_BGI_L3_B1	B08	L03	BGI	Transcriptomics	1	20200618	study	Balanced
R_BGI_L6_B1_D5_1	D5	R_BGI_L6_B1	B09	L06	BGI	Transcriptomics	1	20200612	study	Balanced
R_BGI_L6_B1_F7_1	F7	R_BGI_L6_B1	B09	L06	BGI	Transcriptomics	1	20200612	study	Balanced
R_BGI_L6_B1_M8_1	M8	R_BGI_L6_B1	B09	L06	BGI	Transcriptomics	1	20200612	study	Balanced
R_BGI_L7_B1_D5_1	D5	R_BGI_L7_B1	B10	L07	BGI	Transcriptomics	1	20191125	study	Balanced
R_BGI_L7_B1_F7_1	F7	R_BGI_L7_B1	B10	L07	BGI	Transcriptomics	1	20191125	study	Balanced
R_BGI_L7_B1_M8_1	M8	R_BGI_L7_B1	B10	L07	BGI	Transcriptomics	1	20191125	study	Balanced
P_ILM_L1_B1_D5_1	D5	P_ILM_L1_B1	B03	L01	ILM	Transcriptomics	1	20200602	study	Balanced
P_ILM_L1_B1_F7_1	F7	P_ILM_L1_B1	B03	L01	ILM	Transcriptomics	1	20200602	study	Balanced
P_ILM_L1_B1_M8_1	M8	P_ILM_L1_B1	B03	L01	ILM	Transcriptomics	1	20200602	study	Balanced
P_ILM_L2_B1_D5_1	D5	P_ILM_L2_B1	B04	L02	ILM	Transcriptomics	1	20180925	study	Balanced
P_ILM_L2_B1_F7_1	F7	P_ILM_L2_B1	B04	L02	ILM	Transcriptomics	1	20180925	study	Balanced
P_ILM_L2_B1_M8_1	M8	P_ILM_L2_B1	B04	L02	ILM	Transcriptomics	1	20180925	study	Balanced
P_ILM_L5_B1_D5_1	D5	P_ILM_L5_B1	B05	L05	ILM	Transcriptomics	1	20190816	study	Balanced
P_ILM_L5_B1_F7_1	F7	P_ILM_L5_B1	B05	L05	ILM	Transcriptomics	1	20190816	study	Balanced
P_ILM_L5_B1_M8_1	M8	P_ILM_L5_B1	B05	L05	ILM	Transcriptomics	1	20190816	study	Balanced
P_ILM_L6_B1_D5_1	D5	P_ILM_L6_B1	B06	L06	ILM	Transcriptomics	1	20200612	study	Balanced
P_ILM_L6_B1_F7_1	F7	P_ILM_L6_B1	B06	L06	ILM	Transcriptomics	1	20200612	study	Balanced
P_ILM_L6_B1_M8_1	M8	P_ILM_L6_B1	B06	L06	ILM	Transcriptomics	1	20200612	study	Balanced
P_ILM_L8_B1_D5_1	D5	P_ILM_L8_B1	B07	L08	ILM	Transcriptomics	1	20180928	study	Balanced
P_ILM_L8_B1_F7_1	F7	P_ILM_L8_B1	B07	L08	ILM	Transcriptomics	1	20180928	study	Balanced
P_ILM_L8_B1_M8_1	M8	P_ILM_L8_B1	B07	L08	ILM	Transcriptomics	1	20180928	study	Balanced
R_ILM_L1_B1_D5_1	D5	R_ILM_L1_B1	B11	L01	ILM	Transcriptomics	1	20200602	study	Balanced
R_ILM_L1_B1_F7_1	F7	R_ILM_L1_B1	B11	L01	ILM	Transcriptomics	1	20200602	study	Balanced
R_ILM_L1_B1_M8_1	M8	R_ILM_L1_B1	B11	L01	ILM	Transcriptomics	1	20200602	study	Balanced
R_ILM_L2_B1_D5_1	D5	R_ILM_L2_B1	B12	L02	ILM	Transcriptomics	1	20181110	study	Balanced
R_ILM_L2_B2_D5_1	D5	R_ILM_L2_B2	B13	L02	ILM	Transcriptomics	1	20190129	study	Balanced
R_ILM_L2_B1_F7_1	F7	R_ILM_L2_B1	B12	L02	ILM	Transcriptomics	1	20181110	study	Balanced
R_ILM_L2_B2_F7_1	F7	R_ILM_L2_B2	B13	L02	ILM	Transcriptomics	1	20190129	study	Balanced
R_ILM_L2_B1_M8_1	M8	R_ILM_L2_B1	B12	L02	ILM	Transcriptomics	1	20181110	study	Balanced
R_ILM_L2_B2_M8_1	M8	R_ILM_L2_B2	B13	L02	ILM	Transcriptomics	1	20190129	study	Balanced
R_ILM_L5_B2_D5_1	D5	R_ILM_L5_B2	B14	L05	ILM	Transcriptomics	1	20200205	study	Balanced
R_ILM_L5_B2_F7_1	F7	R_ILM_L5_B2	B14	L05	ILM	Transcriptomics	1	20200205	study	Balanced
R_ILM_L5_B2_M8_1	M8	R_ILM_L5_B2	B14	L05	ILM	Transcriptomics	1	20200205	study	Balanced
R_ILM_L8_B1_D5_1	D5	R_ILM_L8_B1	B15	L08	ILM	Transcriptomics	1	20180928	study	Balanced
R_ILM_L8_B1_F7_1	F7	R_ILM_L8_B1	B15	L08	ILM	Transcriptomics	1	20180928	study	Balanced
R_ILM_L8_B1_M8_1	M8	R_ILM_L8_B1	B15	L08	ILM	Transcriptomics	1	20180928	study	Balanced
P_BGI_L3_B1_D6_1	D6	P_BGI_L3_B1	B01	L03	BGI	Transcriptomics	1	20200618	reference	Balanced
P_BGI_L3_B1_D6_2	D6	P_BGI_L3_B1	B01	L03	BGI	Transcriptomics	2	20200618	reference	Balanced
P_BGI_L3_B1_D6_3	D6	P_BGI_L3_B1	B01	L03	BGI	Transcriptomics	3	20200618	reference	Balanced
P_BGI_L6_B1_D6_1	D6	P_BGI_L6_B1	B02	L06	BGI	Transcriptomics	1	20200612	reference	Balanced
P_BGI_L6_B1_D6_2	D6	P_BGI_L6_B1	B02	L06	BGI	Transcriptomics	2	20200612	reference	Balanced
P_BGI_L6_B1_D6_3	D6	P_BGI_L6_B1	B02	L06	BGI	Transcriptomics	3	20200612	reference	Balanced
R_BGI_L3_B1_D6_1	D6	R_BGI_L3_B1	B08	L03	BGI	Transcriptomics	1	20200618	reference	Balanced
R_BGI_L3_B1_D6_2	D6	R_BGI_L3_B1	B08	L03	BGI	Transcriptomics	2	20200618	reference	Balanced
R_BGI_L3_B1_D6_3	D6	R_BGI_L3_B1	B08	L03	BGI	Transcriptomics	3	20200618	reference	Balanced
R_BGI_L6_B1_D6_1	D6	R_BGI_L6_B1	B09	L06	BGI	Transcriptomics	1	20200612	reference	Balanced
R_BGI_L6_B1_D6_2	D6	R_BGI_L6_B1	B09	L06	BGI	Transcriptomics	2	20200612	reference	Balanced
R_BGI_L6_B1_D6_3	D6	R_BGI_L6_B1	B09	L06	BGI	Transcriptomics	3	20200612	reference	Balanced
R_BGI_L7_B1_D6_1	D6	R_BGI_L7_B1	B10	L07	BGI	Transcriptomics	1	20191125	reference	Balanced
R_BGI_L7_B1_D6_2	D6	R_BGI_L7_B1	B10	L07	BGI	Transcriptomics	2	20191125	reference	Balanced
R_BGI_L7_B1_D6_3	D6	R_BGI_L7_B1	B10	L07	BGI	Transcriptomics	3	20191125	reference	Balanced
P_ILM_L1_B1_D6_1	D6	P_ILM_L1_B1	B03	L01	ILM	Transcriptomics	1	20200602	reference	Balanced
P_ILM_L1_B1_D6_2	D6	P_ILM_L1_B1	B03	L01	ILM	Transcriptomics	2	20200602	reference	Balanced
P_ILM_L1_B1_D6_3	D6	P_ILM_L1_B1	B03	L01	ILM	Transcriptomics	3	20200602	reference	Balanced
P_ILM_L2_B1_D6_1	D6	P_ILM_L2_B1	B04	L02	ILM	Transcriptomics	1	20180925	reference	Balanced
P_ILM_L2_B1_D6_2	D6	P_ILM_L2_B1	B04	L02	ILM	Transcriptomics	2	20180925	reference	Balanced
P_ILM_L2_B1_D6_3	D6	P_ILM_L2_B1	B04	L02	ILM	Transcriptomics	3	20180925	reference	Balanced
P_ILM_L5_B1_D6_1	D6	P_ILM_L5_B1	B05	L05	ILM	Transcriptomics	1	20190816	reference	Balanced
P_ILM_L5_B1_D6_2	D6	P_ILM_L5_B1	B05	L05	ILM	Transcriptomics	2	20190816	reference	Balanced
P_ILM_L5_B1_D6_3	D6	P_ILM_L5_B1	B05	L05	ILM	Transcriptomics	3	20190816	reference	Balanced
P_ILM_L6_B1_D6_1	D6	P_ILM_L6_B1	B06	L06	ILM	Transcriptomics	1	20200612	reference	Balanced
P_ILM_L6_B1_D6_2	D6	P_ILM_L6_B1	B06	L06	ILM	Transcriptomics	2	20200612	reference	Balanced
P_ILM_L6_B1_D6_3	D6	P_ILM_L6_B1	B06	L06	ILM	Transcriptomics	3	20200612	reference	Balanced
P_ILM_L8_B1_D6_1	D6	P_ILM_L8_B1	B07	L08	ILM	Transcriptomics	1	20180928	reference	Balanced
P_ILM_L8_B1_D6_2	D6	P_ILM_L8_B1	B07	L08	ILM	Transcriptomics	2	20180928	reference	Balanced
P_ILM_L8_B1_D6_3	D6	P_ILM_L8_B1	B07	L08	ILM	Transcriptomics	3	20180928	reference	Balanced
R_ILM_L1_B1_D6_1	D6	R_ILM_L1_B1	B11	L01	ILM	Transcriptomics	1	20200602	reference	Balanced
R_ILM_L1_B1_D6_2	D6	R_ILM_L1_B1	B11	L01	ILM	Transcriptomics	2	20200602	reference	Balanced
R_ILM_L1_B1_D6_3	D6	R_ILM_L1_B1	B11	L01	ILM	Transcriptomics	3	20200602	reference	Balanced
R_ILM_L2_B1_D6_1	D6	R_ILM_L2_B1	B12	L02	ILM	Transcriptomics	1	20181110	reference	Balanced
R_ILM_L2_B2_D6_1	D6	R_ILM_L2_B2	B13	L02	ILM	Transcriptomics	1	20190129	reference	Balanced
R_ILM_L2_B1_D6_2	D6	R_ILM_L2_B1	B12	L02	ILM	Transcriptomics	2	20181110	reference	Balanced
R_ILM_L2_B2_D6_2	D6	R_ILM_L2_B2	B13	L02	ILM	Transcriptomics	2	20190129	reference	Balanced
R_ILM_L2_B1_D6_3	D6	R_ILM_L2_B1	B12	L02	ILM	Transcriptomics	3	20181110	reference	Balanced
R_ILM_L2_B2_D6_3	D6	R_ILM_L2_B2	B13	L02	ILM	Transcriptomics	3	20190129	reference	Balanced
R_ILM_L5_B2_D6_1	D6	R_ILM_L5_B2	B14	L05	ILM	Transcriptomics	1	20200205	reference	Balanced
R_ILM_L5_B2_D6_2	D6	R_ILM_L5_B2	B14	L05	ILM	Transcriptomics	2	20200205	reference	Balanced
R_ILM_L5_B2_D6_3	D6	R_ILM_L5_B2	B14	L05	ILM	Transcriptomics	3	20200205	reference	Balanced
R_ILM_L8_B1_D6_1	D6	R_ILM_L8_B1	B15	L08	ILM	Transcriptomics	1	20180928	reference	Balanced
R_ILM_L8_B1_D6_2	D6	R_ILM_L8_B1	B15	L08	ILM	Transcriptomics	2	20180928	reference	Balanced
R_ILM_L8_B1_D6_3	D6	R_ILM_L8_B1	B15	L08	ILM	Transcriptomics	3	20180928	reference	Balanced
P_BGI_L6_B1_D5_1	D5	P_BGI_L6_B1	B02	L06	BGI	Transcriptomics	1	20200612	study	Confounded
P_BGI_L6_B1_D5_2	D5	P_BGI_L6_B1	B02	L06	BGI	Transcriptomics	2	20200612	study	Confounded
P_BGI_L6_B1_D5_3	D5	P_BGI_L6_B1	B02	L06	BGI	Transcriptomics	3	20200612	study	Confounded
R_BGI_L3_B1_D5_1	D5	R_BGI_L3_B1	B08	L03	BGI	Transcriptomics	1	20200618	study	Confounded
R_BGI_L3_B1_D5_2	D5	R_BGI_L3_B1	B08	L03	BGI	Transcriptomics	2	20200618	study	Confounded
R_BGI_L3_B1_D5_3	D5	R_BGI_L3_B1	B08	L03	BGI	Transcriptomics	3	20200618	study	Confounded
R_ILM_L2_B2_D5_1	D5	R_ILM_L2_B2	B13	L02	ILM	Transcriptomics	1	20190129	study	Confounded
R_ILM_L2_B2_D5_2	D5	R_ILM_L2_B2	B13	L02	ILM	Transcriptomics	2	20190129	study	Confounded
R_ILM_L2_B2_D5_3	D5	R_ILM_L2_B2	B13	L02	ILM	Transcriptomics	3	20190129	study	Confounded
R_ILM_L5_B2_D5_1	D5	R_ILM_L5_B2	B14	L05	ILM	Transcriptomics	1	20200205	study	Confounded
R_ILM_L5_B2_D5_2	D5	R_ILM_L5_B2	B14	L05	ILM	Transcriptomics	2	20200205	study	Confounded
R_ILM_L5_B2_D5_3	D5	R_ILM_L5_B2	B14	L05	ILM	Transcriptomics	3	20200205	study	Confounded
R_ILM_L8_B1_D5_1	D5	R_ILM_L8_B1	B15	L08	ILM	Transcriptomics	1	20180928	study	Confounded
R_ILM_L8_B1_D5_2	D5	R_ILM_L8_B1	B15	L08	ILM	Transcriptomics	2	20180928	study	Confounded
R_ILM_L8_B1_D5_3	D5	R_ILM_L8_B1	B15	L08	ILM	Transcriptomics	3	20180928	study	Confounded
R_BGI_L6_B1_F7_1	F7	R_BGI_L6_B1	B09	L06	BGI	Transcriptomics	1	20200612	study	Confounded
R_BGI_L6_B1_F7_2	F7	R_BGI_L6_B1	B09	L06	BGI	Transcriptomics	2	20200612	study	Confounded
R_BGI_L6_B1_F7_3	F7	R_BGI_L6_B1	B09	L06	BGI	Transcriptomics	3	20200612	study	Confounded
P_ILM_L1_B1_F7_1	F7	P_ILM_L1_B1	B03	L01	ILM	Transcriptomics	1	20200602	study	Confounded
P_ILM_L1_B1_F7_2	F7	P_ILM_L1_B1	B03	L01	ILM	Transcriptomics	2	20200602	study	Confounded
P_ILM_L1_B1_F7_3	F7	P_ILM_L1_B1	B03	L01	ILM	Transcriptomics	3	20200602	study	Confounded
P_ILM_L5_B1_F7_1	F7	P_ILM_L5_B1	B05	L05	ILM	Transcriptomics	1	20190816	study	Confounded
P_ILM_L5_B1_F7_2	F7	P_ILM_L5_B1	B05	L05	ILM	Transcriptomics	2	20190816	study	Confounded
P_ILM_L5_B1_F7_3	F7	P_ILM_L5_B1	B05	L05	ILM	Transcriptomics	3	20190816	study	Confounded
P_ILM_L6_B1_F7_1	F7	P_ILM_L6_B1	B06	L06	ILM	Transcriptomics	1	20200612	study	Confounded
P_ILM_L6_B1_F7_2	F7	P_ILM_L6_B1	B06	L06	ILM	Transcriptomics	2	20200612	study	Confounded
P_ILM_L6_B1_F7_3	F7	P_ILM_L6_B1	B06	L06	ILM	Transcriptomics	3	20200612	study	Confounded
R_ILM_L1_B1_F7_1	F7	R_ILM_L1_B1	B11	L01	ILM	Transcriptomics	1	20200602	study	Confounded
R_ILM_L1_B1_F7_2	F7	R_ILM_L1_B1	B11	L01	ILM	Transcriptomics	2	20200602	study	Confounded
R_ILM_L1_B1_F7_3	F7	R_ILM_L1_B1	B11	L01	ILM	Transcriptomics	3	20200602	study	Confounded
P_BGI_L3_B1_M8_1	M8	P_BGI_L3_B1	B01	L03	BGI	Transcriptomics	1	20200618	study	Confounded
P_BGI_L3_B1_M8_2	M8	P_BGI_L3_B1	B01	L03	BGI	Transcriptomics	2	20200618	study	Confounded
P_BGI_L3_B1_M8_3	M8	P_BGI_L3_B1	B01	L03	BGI	Transcriptomics	3	20200618	study	Confounded
R_BGI_L7_B1_M8_1	M8	R_BGI_L7_B1	B10	L07	BGI	Transcriptomics	1	20191125	study	Confounded
R_BGI_L7_B1_M8_2	M8	R_BGI_L7_B1	B10	L07	BGI	Transcriptomics	2	20191125	study	Confounded
R_BGI_L7_B1_M8_3	M8	R_BGI_L7_B1	B10	L07	BGI	Transcriptomics	3	20191125	study	Confounded
P_ILM_L2_B1_M8_1	M8	P_ILM_L2_B1	B04	L02	ILM	Transcriptomics	1	20180925	study	Confounded
P_ILM_L2_B1_M8_2	M8	P_ILM_L2_B1	B04	L02	ILM	Transcriptomics	2	20180925	study	Confounded
P_ILM_L2_B1_M8_3	M8	P_ILM_L2_B1	B04	L02	ILM	Transcriptomics	3	20180925	study	Confounded
P_ILM_L8_B1_M8_1	M8	P_ILM_L8_B1	B07	L08	ILM	Transcriptomics	1	20180928	study	Confounded
P_ILM_L8_B1_M8_2	M8	P_ILM_L8_B1	B07	L08	ILM	Transcriptomics	2	20180928	study	Confounded
P_ILM_L8_B1_M8_3	M8	P_ILM_L8_B1	B07	L08	ILM	Transcriptomics	3	20180928	study	Confounded
R_ILM_L2_B1_M8_1	M8	R_ILM_L2_B1	B12	L02	ILM	Transcriptomics	1	20181110	study	Confounded
R_ILM_L2_B1_M8_2	M8	R_ILM_L2_B1	B12	L02	ILM	Transcriptomics	2	20181110	study	Confounded
R_ILM_L2_B1_M8_3	M8	R_ILM_L2_B1	B12	L02	ILM	Transcriptomics	3	20181110	study	Confounded
P_BGI_L3_B1_D6_1	D6	P_BGI_L3_B1	B01	L03	BGI	Transcriptomics	1	20200618	reference	Confounded
P_BGI_L3_B1_D6_2	D6	P_BGI_L3_B1	B01	L03	BGI	Transcriptomics	2	20200618	reference	Confounded
P_BGI_L3_B1_D6_3	D6	P_BGI_L3_B1	B01	L03	BGI	Transcriptomics	3	20200618	reference	Confounded
P_BGI_L6_B1_D6_1	D6	P_BGI_L6_B1	B02	L06	BGI	Transcriptomics	1	20200612	reference	Confounded
P_BGI_L6_B1_D6_2	D6	P_BGI_L6_B1	B02	L06	BGI	Transcriptomics	2	20200612	reference	Confounded
P_BGI_L6_B1_D6_3	D6	P_BGI_L6_B1	B02	L06	BGI	Transcriptomics	3	20200612	reference	Confounded
R_BGI_L3_B1_D6_1	D6	R_BGI_L3_B1	B08	L03	BGI	Transcriptomics	1	20200618	reference	Confounded
R_BGI_L3_B1_D6_2	D6	R_BGI_L3_B1	B08	L03	BGI	Transcriptomics	2	20200618	reference	Confounded
R_BGI_L3_B1_D6_3	D6	R_BGI_L3_B1	B08	L03	BGI	Transcriptomics	3	20200618	reference	Confounded
R_BGI_L6_B1_D6_1	D6	R_BGI_L6_B1	B09	L06	BGI	Transcriptomics	1	20200612	reference	Confounded
R_BGI_L6_B1_D6_2	D6	R_BGI_L6_B1	B09	L06	BGI	Transcriptomics	2	20200612	reference	Confounded
R_BGI_L6_B1_D6_3	D6	R_BGI_L6_B1	B09	L06	BGI	Transcriptomics	3	20200612	reference	Confounded
R_BGI_L7_B1_D6_1	D6	R_BGI_L7_B1	B10	L07	BGI	Transcriptomics	1	20191125	reference	Confounded
R_BGI_L7_B1_D6_2	D6	R_BGI_L7_B1	B10	L07	BGI	Transcriptomics	2	20191125	reference	Confounded
R_BGI_L7_B1_D6_3	D6	R_BGI_L7_B1	B10	L07	BGI	Transcriptomics	3	20191125	reference	Confounded
P_ILM_L1_B1_D6_1	D6	P_ILM_L1_B1	B03	L01	ILM	Transcriptomics	1	20200602	reference	Confounded
P_ILM_L1_B1_D6_2	D6	P_ILM_L1_B1	B03	L01	ILM	Transcriptomics	2	20200602	reference	Confounded
P_ILM_L1_B1_D6_3	D6	P_ILM_L1_B1	B03	L01	ILM	Transcriptomics	3	20200602	reference	Confounded
P_ILM_L2_B1_D6_1	D6	P_ILM_L2_B1	B04	L02	ILM	Transcriptomics	1	20180925	reference	Confounded
P_ILM_L2_B1_D6_2	D6	P_ILM_L2_B1	B04	L02	ILM	Transcriptomics	2	20180925	reference	Confounded
P_ILM_L2_B1_D6_3	D6	P_ILM_L2_B1	B04	L02	ILM	Transcriptomics	3	20180925	reference	Confounded
P_ILM_L5_B1_D6_1	D6	P_ILM_L5_B1	B05	L05	ILM	Transcriptomics	1	20190816	reference	Confounded
P_ILM_L5_B1_D6_2	D6	P_ILM_L5_B1	B05	L05	ILM	Transcriptomics	2	20190816	reference	Confounded
P_ILM_L5_B1_D6_3	D6	P_ILM_L5_B1	B05	L05	ILM	Transcriptomics	3	20190816	reference	Confounded
P_ILM_L6_B1_D6_1	D6	P_ILM_L6_B1	B06	L06	ILM	Transcriptomics	1	20200612	reference	Confounded
P_ILM_L6_B1_D6_2	D6	P_ILM_L6_B1	B06	L06	ILM	Transcriptomics	2	20200612	reference	Confounded
P_ILM_L6_B1_D6_3	D6	P_ILM_L6_B1	B06	L06	ILM	Transcriptomics	3	20200612	reference	Confounded
P_ILM_L8_B1_D6_1	D6	P_ILM_L8_B1	B07	L08	ILM	Transcriptomics	1	20180928	reference	Confounded
P_ILM_L8_B1_D6_2	D6	P_ILM_L8_B1	B07	L08	ILM	Transcriptomics	2	20180928	reference	Confounded
P_ILM_L8_B1_D6_3	D6	P_ILM_L8_B1	B07	L08	ILM	Transcriptomics	3	20180928	reference	Confounded
R_ILM_L1_B1_D6_1	D6	R_ILM_L1_B1	B11	L01	ILM	Transcriptomics	1	20200602	reference	Confounded
R_ILM_L1_B1_D6_2	D6	R_ILM_L1_B1	B11	L01	ILM	Transcriptomics	2	20200602	reference	Confounded
R_ILM_L1_B1_D6_3	D6	R_ILM_L1_B1	B11	L01	ILM	Transcriptomics	3	20200602	reference	Confounded
R_ILM_L2_B1_D6_1	D6	R_ILM_L2_B1	B12	L02	ILM	Transcriptomics	1	20181110	reference	Confounded
R_ILM_L2_B2_D6_1	D6	R_ILM_L2_B2	B13	L02	ILM	Transcriptomics	1	20190129	reference	Confounded
R_ILM_L2_B1_D6_2	D6	R_ILM_L2_B1	B12	L02	ILM	Transcriptomics	2	20181110	reference	Confounded
R_ILM_L2_B2_D6_2	D6	R_ILM_L2_B2	B13	L02	ILM	Transcriptomics	2	20190129	reference	Confounded
R_ILM_L2_B1_D6_3	D6	R_ILM_L2_B1	B12	L02	ILM	Transcriptomics	3	20181110	reference	Confounded
R_ILM_L2_B2_D6_3	D6	R_ILM_L2_B2	B13	L02	ILM	Transcriptomics	3	20190129	reference	Confounded
R_ILM_L5_B2_D6_1	D6	R_ILM_L5_B2	B14	L05	ILM	Transcriptomics	1	20200205	reference	Confounded
R_ILM_L5_B2_D6_2	D6	R_ILM_L5_B2	B14	L05	ILM	Transcriptomics	2	20200205	reference	Confounded
R_ILM_L5_B2_D6_3	D6	R_ILM_L5_B2	B14	L05	ILM	Transcriptomics	3	20200205	reference	Confounded
R_ILM_L8_B1_D6_1	D6	R_ILM_L8_B1	B15	L08	ILM	Transcriptomics	1	20180928	reference	Confounded
R_ILM_L8_B1_D6_2	D6	R_ILM_L8_B1	B15	L08	ILM	Transcriptomics	2	20180928	reference	Confounded
R_ILM_L8_B1_D6_3	D6	R_ILM_L8_B1	B15	L08	ILM	Transcriptomics	3	20180928	reference	Confounded
